# Metagenomic analysis reveals novel dietary-related viruses in the gut virome of marmosets hybrids (*Callithrix jacchus x Callithrix penicillata*), Brazil

**DOI:** 10.1101/2022.10.06.509726

**Authors:** Thamiris dos Santos Miranda, Francine Bittencourt Schiffler, Mirela D’arc, Filipe Romero Rebello Moreira, Matheus Augusto Calvano Cosentino, Amanda Coimbra, Ricardo Mouta, Gabriel Medeiros, Déa Luiza Girardi, Victor Wanderkoke, Caique Ferreira Amaral Soares, Talitha Mayumi Francisco, Malinda Dawn Henry, Bianca Cardozo Afonso, Flávio Landim Soffiati, Suelen Sanches Ferreira, Carlos Ramon Ruiz-Miranda, Marcelo Alves Soares, André Felipe Andrade dos Santos

## Abstract

Viral metagenomics has contributed enormously to the characterization of a wide range of viruses infecting animals of all phyla in the last decades. Among Neotropical primates, especially those free-living introduced, knowledge about viral diversity remains poorly studied. Therefore, through the use of metagenomics based on virus enrichment, we explored the viral microbiota present in the feces of introduced common marmosets (*Callithrix sp.*) in three locations from the Silva Jardim region in the State of Rio de Janeiro, Brazil. Fecal samples were collected from nine marmosets, pooled into three sample pools and sequenced on Illumina MiSeq platform. Sequence reads were analyzed using a viral metagenomic analysis pipeline and two novel insect viruses belonging to the *Parvoviridae* and *Baculoviridae* families were identified. The complete genome of a densovirus (*Parvoviridae* family) of 5,309 nucleotides (nt) was obtained. The NS1 and VP1 proteins share lower than 32% sequence identity with the corresponding proteins of known members of the subfamily *Densovirinae*. Phylogenetic analysis suggests that this virus represents a new genus, named *Tritonambidensovirus* due to telomeric structures at the 3’ and 5’ ends of the genome. The novel species received the name *Fecalis tritonambidensovirus 1*. The complete circular genome of a baculovirus of 107,191 nt was also obtained, showing 60.8% sequence identity with the most closely related member of the *Baculoviridae* family. Phylogenetic analysis suggests that this virus represents a new species of *Betabaculovirus*, named *Callithrix fecalis granulovirus*. In addition, sequences from several families of arthropods in the three pools evaluated were characterized (contigs ranging from 244 to 6,750 nt), corroborating the presence of possible insect hosts with which these new viruses may be associated. Our study expands the knowledge about two viral families known to infect insects, an important component of the marmosets’ diet. This identification in hosts’ feces samples demonstrates one of the many uses of this type of data and could serve as a basis for future research characterizing viruses in wildlife using noninvasive samples.
