## Supplementary File S1 for "Metagenomic analysis reveals novel dietary-related viruses in the gut virome of marmosets hybrids (*Callithrix jacchus x Callithrix penicillata*), Brazil": anotation_filo.txt

Fasta_name	Accession	Species	Genus	Length	Host_Order	Host
Protoambidensovirus|Galleria_mellonella|Lepidoptera|NC_004286	NC_004286	Lepidopteran protoambidensovirus 1	Protoambidensovirus	6039	Lepidoptera	Galleria mellonella
Aquambidensovirus|Cherax_quadricarinatus|Decapoda|KP410261	KP410261	Decapod aquambidensovirus 1	Aquambidensovirus	6334	Decapoda	Cherax quadricarinatus
Aquambidensovirus|Asteroidea|Asteroidea|KM052275	KM052275	Asteroid aquambidensovirus 1	Aquambidensovirus	5050	Asteroidea	Asteroidea
Scindoambidensovirus|Solenopsis_invicta|Hymenoptera|KC991097	KC991097	Hymenopteran scindoambidensovirus 1	Scindoambidensovirus	5280	Hymenoptera	Solenopsis invicta
Miniambidensovirus|Gryllidae|Orthoptera|KF275669	KF275669	Orthopteran miniambidensovirus 1	Miniambidensovirus	4945	Orthoptera	Gryllidae
Iteradensovirus|Papilio_polyxenes|Lepidoptera|JX110122	JX110122	Lepidopteran iteradensovirus 4	Iteradensovirus	5053	Lepidoptera	Papilio polyxenes
Iteradensovirus|Helicoverpa_armigera|Lepidoptera|HQ613271	HQ613271	Lepidopteran iteradensovirus 5	Iteradensovirus	4926	Lepidoptera	Helicoverpa armigera
Scindoambidensovirus|Acheta_domesticus|Orthoptera|HQ827781	HQ827781	Orthopteran scindoambidensovirus 1	Scindoambidensovirus	5425	Orthoptera	Acheta domesticus
Protoambidensovirus|Culex_pipiens_pipiens|Diptera|FJ810126	FJ810126	Dipteran protoambidensovirus 1	Protoambidensovirus	5759	Diptera	Culex pipiens pipiens
Ambidensovirus|Dysaphis_plantaginea|Hemiptera|FJ040397	FJ040397	Hemipteran ambidensovirus 2	Ambidensovirus	4981	Hemiptera	Dysaphis plantaginea
Iteradensovirus|Dendrolimus_punctatus|Lepidoptera|AY665654	AY665654	Lepidopteran iteradensovirus 3	Iteradensovirus	5039	Lepidoptera	Dendrolimus punctatus
Dependoparvovirus|Python_regius|Squamata|AY349010	AY349010	Squamate dependoparvovirus 1	Dependoparvovirus	4432	Squamata	Python regius
Blattambidensovirus|Blattella_germanica|Blattodea|AY189948	AY189948	Blattodean blattambidensovirus 1	Blattambidensovirus	5335	Blattodea	Blattella germanica
Hemiambidensovirus|Myzus_persicae|Hemiptera|AY148187	AY148187	Hemipteran hemiambidensovirus 2	Hemiambidensovirus	5499	Hemiptera	Myzus persicae
Scindoambidensovirus|Planococcus_citri|Hemiptera|AY032882	AY032882	Hemipteran scindoambidensovirus 1	Scindoambidensovirus	5380	Hemiptera	Planococcus citri
Iteradensovirus|Casphalia_extranea|Lepidoptera|AF375296	AF375296	Lepidopteran iteradensovirus 2	Iteradensovirus	5002	Lepidoptera	Casphalia extranea
Iteradensovirus|Bombyx_mori_|Lepidoptera|AY033435	AY033435	Lepidopteran iteradensovirus 1	Iteradensovirus	5076	Lepidoptera	Bombyx mori
Pefuambidensovirus|Periplaneta_fuliginos|Blattodea|AF192260	AF192260	Blattodean pefuambidensovirus 1	Pefuambidensovirus	5454	Blattodea	Periplaneta fuliginos
Protoparvovirus|Canis_lupus_familiaris|Carnivora|M19296	M19296	Carnivore protoparvovirus 1	Protoparvovirus	5323	Carnivora	Canis lupus familiaris
Muscodensovirus_1|Haematobia_irritans|Diptera|QCH41363	QCH41363	Muscodensovirus 1	Muscodensovirus	4283	Diptera	Haematobia_irritans
Ostreid_aquambidensovirus_1|Magallana_ariakensis|Ostreida|ARI46484	ARI46484	Ostreid_aquambidensovirus 1	Ambidensovirus	5860	Ostreida	Magallana_ariakensis
Tetuambidensovirus_1|Tetranychus_urticae|Trombidiformes|QBO56619.1	QBO56619	Tetuambidensovirus 1	Tetuambidensovirus	3411	Trombidiformes	Tetranychus_urticae
Diciambidensovirus_1|Diaphorina_citri|Hemiptera|ANH56806.1	ANH56806	Diciambidensovirus 1	Diciambidensovirus	5071	Hemiptera	Diaphorina_citri
Putative_NS1_Callithrix_feces	ON911537	Fecalis tritonambidensovirus 1	Tritonambidensovirus	5309	?	?
Putative_VP_Callithrix_feces	ON911537	Fecalis tritonambidensovirus 1	Tritonambidensovirus	5309	?	?
