## Supplementary Table 1 for "Metagenomic analysis reveals novel dietary-related viruses in the gut virome of marmosets hybrids (*Callithrix jacchus x Callithrix penicillata*), Brazil"

### Sheet: Supplementary Table 1
Supplementary Table 1: Viral Diversity
Viral Family	S_Afe		S_Igar		S_Igua		Genome Type	Host
	N° Viral Reads	N° Viral Contigs	N° Viral Reads	N° Viral Contigs	N° Viral Reads	N° Viral Contigs
Myoviridae	456	16	66	0	568	37	dsDNA-L	Bacteria, Archea
Siphoviridae	1294	17	68	0	353	13	dsDNA-C	Bacteria, Archea
Parvoviridae	435	1	9	0	6	2	dsDNA-L	Vertebrates, Invertebrates
Podoviridae	14	0	53	0	73	2	dsDNA-L	Bacteria, Archea
Autographiviridae	6	0	18	0	15	0	dsDNA-L	Bacteria, Archea
Ackermannviridae	5	0	0	0	5	0	dsDNA-L	Bacteria, Archea
Herelleviridae	0	0	0	0	7	0	dsDNA-L	Bacteria, Archea
Retroviridae	12	0	5	0	44	0	ssRNA-RT-L	Vertebrates
Circoviridae	0	0	8	1	2	0	ssDNA-C	Vertebrates
Baculoviridae	0	0	0	0	13341	23	dsDNA-C	Invertebrates
Schitoviridae	0	0	5	0	13	0	dsDNA-L	Bacteria
Microviridae	0	0	18	0	61	4	ssDNA-C	Bacteria, Archea
Salasmaviridae	0	0	0	1	0	0	dsDNA-L	Bacteria
Zobellviridae	0	0	1	0	0	0	dsDNA-L	Bacteria
Papilomaviridae	4	0	0	0	0	0	dsDNA-C	Vertebrates
Marnaviridae	0	0	2	0	11	0	ssRNA-L	Protists
Genomoviridae	0	0	2	0	2	0	ssDNA-C	Bacteria, Animals, Plants
Asfarviridae	0	0	1	0	0	0	dsDNA-L	Vertebrates
Drexlerviridae	0	0	0	0	2	0	dsDNA-L	Bacteria, Archea
Nodaviridae	0	0	0	0	2	0	ssRNA-L	Vertebrates, Invertebrates
Herpesviridae	0	0	0	0	3	0	dsDNA-L	Vertebrates
Mimiviridae	0	0	4	0	1	0	dsDNA-L	Protists
Phycodnaviridae	0	0	1	0	6	0	dsDNA-L	Algae
Picobirnaviridae	0	0	0	0	1	0	dsDNA-L	Vertebrates
Iridoviridae	0	0	0	0	1	0	dsDNA-L	Vertebrates, Invertebrates
Luteoviridae	0	0	0	0	1	0	ssRNA-L	Plants
Adintoviridae	0	0	0	0	1	0	dsDNA-L	Vertebrates
Tectiviridae	0	0	0	0	1	0	dsDNA-L	Bacteria
Virgaviridae	0	0	0	0	1	0	ssRNA-L	Plants
Lavidaviridae	0	0	1	0	0	0	dsDNA-C	Mimivirus
Negevirus	0	0	1	0	0	0	ssRNA-L	Invertebrates
Picornavirales	0	0	2	0	3	0	ssRNA	Plants, Vertebrates, Invertebrates
Caudovirales	4	0	0	0	3	1	dsDNA	Bacteria, Archea
CRESS virus	0	0	9	0	7	0	dsDNA-C	Plants, Vertebrates
Riboviria	3	0	81	0	221	2	RNA	Plants, Vertebrates, Invertebrates
Unclassified bacteriophage	26	0	9	0	56	0	DNA	Bacteria
Unclassified prokaryotic virus	8	0	0	0	0	0	-	Protists
DNA satellite	0	0	0	0	2	0	DNA	-
Megaviricetes	2	0	0	0	0	0	DNA	-
Uncultured virus	1	0	16	0	17	0	-	-
Unclassified viruses	0	0	44	0	39	0	-	-
Other viruses	3	0	0	0	3	0	-	-
Total	2273	34	424	2	14872	84	-	-
