## Supplementary Table 2 for "Metagenomic analysis reveals novel dietary-related viruses in the gut virome of marmosets hybrids (*Callithrix jacchus x Callithrix penicillata*), Brazil"

### Sheet: Supplementary Table 2
Supplementary Table 2
Local	Host	Order	Family	Common name	Contigs	Average Length
Afetiva	Arachnids	Sarcoptiformes	Pyroglyphidae	Mite	12	444
	Arachnids		Sarcoptidae	Mite	3	385
	Arachnids		Psoroptidae	Mite	1	458
	Insects	Diptera	Tephritidae	Fruit fly	5	394
	Insects	Lepidoptera	Pyralidae	Navel orangeworm	1	678
	Arachnids	Araneae	Araneidae	Spider	1	672
	Arachnids	Ixodida	Ixodidae	Deer Tick	1	375
	Arachnids	Trombidiformes	Trombiculidae	Mite	1	394
Igarapé	Arachnids	Sarcoptiformes	Pyroglyphidae	Mite	1308	496
	Arachnids		Sarcoptidae	Mite	418	512
	Arachnids		Psoroptidae	Mite	8	567
	Arachnids		Echimyopodidae	Mite	2	550
	Arachnids		Acaridae	Mite	3	660
	Arachnids		Aeroglyphidae	Mite	1	640
	Arachnids		Histiostomatidae	Mite	1	664
	Arachnids		Trouessartiidae	Mite	1	980
	Insects	Diptera	Tephritidae	Fruit fly	410	547
	Insects		Culicidae	Tiger mosquito	10	729
	Insects		Chironomidae	Asturianu	2	431
	Insects		Drosophilidae	Fruit fly	3	468
	Arachnids	Trombidiformes	Trombiculidae	Mite	42	607
	Arachnids		Tetranychidae	Red spider mite	6	589
	Arachnids	Xiphosura	Limulidae	Horseshoe Crabs	14	485
	Arachnids	Scorpiones	Buthidae	Scorpion	13	475
	Arachnids	Araneae	Theridiidae	Orbweaver spider	19	582
	Arachnids		Nephilidae	Golden Silk Orbweaver	6	511
	Arachnids		Eresidae	Spider	3	562
	Arachnids		Antrodiaetidae	Spider	1	392
	Arachnids		Scytodidae	Spitting spider	1	378
	Insects	Hemiptera	Miridae	Tomato bug	4	999
	Insects		Aleyrodidae	Sweet potato whitefly	2	557
	Insects		Aphididae	Sugarcane aphid	6	1058
	Insects		Miridae	Bug	2	435
	Insects		Noctuidae	Cabbage looper	2	1463
	Insects		Liviidae	Citrus psyllid	1	706
	Insects	Blattodea	Termopsidae	Termite	3	542
	Insects		Ectobiidae	Cockroach	2	471
	Insects		Kalotermitidae	Drywood termite	1	530
	Insects	Coleoptera	Tenebrionidae	Red flour beetle	3	1186
	Insects		Chrysomelidae	Corn rootworm	3	789
	Insects		Curculionidae	Beetle	4	652
	Insects		Buprestidae	Beetle	1	540
	Insects		Elateridae	Beetle	1	425
	Insects		Scarabaeidae	Beetle	4	434
	Insects	Entomobryomorpha	Isotomidae	Springtail	3	512
	Insects		Orchesellidae	Springtail	2	449
	Insects	Ephemeroptera	Cloeon dipterum	Green drake	3	508
	Insects		Baetidae	Cloeon dipterum	1	533
	Insects	Hymenoptera	Megachilidae	Bee	4	984
	Insects		Agaonidae	Wasp	2	510
	Insects		Apidae	Bee	3	814
	Insects		Encyrtidae	Wasp	1	378
	Insects		Formicidae	Little fire ant	8	1272
	Insects		Pteromalidae	Jewel wasp	1	378
	Insects		Tenthredinidae	Coleseed sawfly	1	513
	Insects		Trichogrammatidae	Wasp	1	545
	Arachnids	Ixodida	Ixodidae	Deer Tick	3	446
	Arachnids		Nuttalliellidae	Tick	1	381
	Insects	Lepidoptera	Psychidae	Moth	3	511
	Insects		Nymphalidae	Butterfly	2	526
	Insects		Papilionidae	Common yellow swallowtail	3	1735
	Insects		Cosmopterigidae	Moth	1	439
	Insects		Erebidae	Moth	1	866
	Insects		Sphingidae	Moth	1	2499
	Arachnids	Mesostigmata	Laelapidae	Mite	2	428
	Arachnids		Varroidae	Mite	1	388
	Insects	Siphonaptera	Pulicidae	Cat flea	2	884
	Insects	Thysanoptera	Thripidae	Western flower thrips	2	474
	Crustacea	Decapoda	Penaeidae	Prawn	2	599
	Crustacea		Xenograpsidae	Crab	1	466
	Crustacea	Diplostraca	Daphniidae	Water flea	2	472
	Insects	Zygentoma	Lepismatidae	Four-lined silverfish	1	608
	Crustacea	Amphipoda	Hyalellidae	Freshwater Shrimp	1	619
	Crustacea		Talitridae	Sand flea	1	432
	Insects	Orthoptera	Acrididae	Grasshoppers	1	532
Iguape	Insects	Diptera	Calliphoridae	Green bottle fly	1	1131
			Tephritidae	Snowberry fly	1	413
	Crustacea	Diplostraca	Daphniidae	Water flea	1	412

### Sheet: Afetiva_Hosts_Contigs
Local	Host	Order	Family	Species	Common name	Contigs	Lenght
Afetiva	Arachnids	Sarcoptiformes	Pyroglyphidae	Dermatophagoides pteronyssinus	Mite	8	475	12
	Arachnids		Pyroglyphidae	Euroglyphus maynei	Mite	4	413
	Arachnids		Sarcoptidae	Sarcoptes scabiei	Mite	3	385
	Arachnids		Psoroptidae	Psoroptes ovis	Mite	1	458
	Insects	Diptera	Tephritidae	Rhagoletis zephyria	Snowberry fruit fly	5	394
	Insects	Lepidoptera	Pyralidae	Amyelois transitella	Navel orangeworm	1	678
	Arachnids	Araneae	Araneidae	Araneus ventricosus	Spider	1	672
	Arachnids	Ixodida	Ixodidae	Ixodes scapularis	Deer Tick	1	375
	Arachnids	Trombidiformes	Trombiculidae	Leptotrombidium deliense	Mite	1	394		0
						25
								*
								*
								*
										713	1
											0.01
										7.13

### Sheet: Iguape_Hosts_Contigs
Local	Host	Order	Family	Species	Common name	Contigs	Lenght
Iguape	Insects	Diptera	Calliphoridae	Lucilia cuprina	Green bottle fly	1	1131
			Tephritidae	Rhagoletis zephyria	Snowberry fly	1	413
	Crustacea	Diplostraca	Daphniidae	Daphnia magna	Water flea	1	412
									0
								*
										713	1
											0.01
										7.13

### Sheet: Igarapé_Hosts_Contigs
Local	Host	Order	Family	Species	Common name	Contigs	Lenght
Igarapé	Arachnids	Sarcoptiformes	Pyroglyphidae	Dermatophagoides pteronyssinus	European house dust mite	713	496	1308
Igarapé	Arachnids		Pyroglyphidae	Euroglyphus maynei	Mite	593	495
Igarapé	Arachnids		Sarcoptidae	Sarcoptes scabiei	Mite	418	512
Igarapé	Arachnids		Psoroptidae	Psoroptes ovis	Mite	8	567
Igarapé	Arachnids		Echimyopodidae	Blomia tropicalis	Mite	2	550
Igarapé	Arachnids		Pyroglyphidae	Dermatophagoides farinae	American house dust mite	2	463
Igarapé	Arachnids		Acaridae	Sancassania sp	Mite	1	989
Igarapé	Arachnids		Acaridae	Rhizoglyphus robini	Mite	1	544
Igarapé	Arachnids		Acaridae	Acarus siro	Mite	1	447
Igarapé	Arachnids		Aeroglyphidae	Aeroglyphus robustus	Warty Grain Mite	1	640
Igarapé	Arachnids		Histiostomatidae	Histiostomatidae sp	Mite	1	664
Igarapé	Arachnids		Trouessartiidae	Trouessartia rubecula	Mite	1	980
Igarapé	Arachnids	Xiphosura	Limulidae	Limulus polyphemus	Horseshoe Crabs	14	485
Igarapé	Insects	Diptera	Tephritidae	Rhagoletis zephyria	Snowberry fruit fly	409	492
Igarapé	Insects		Drosophilidae	Drosophila persimilis	Fruit fly	1	513
Igarapé	Insects		Drosophilidae	Drosophila takahashii	Fruit fly	1	465
Igarapé	Insects		Drosophilidae	Drosophila navojoa	Fruit fly	1	426
Igarapé	Insects		Chironomidae	Clunio marinus	Asturianu	2	431
Igarapé	Insects		Culicidae	Aedes albopictus	Asian tiger mosquito	5	1582
Igarapé	Insects		Culicidae	Aedes aegypti	Yellow fever mosquito	2	604
Igarapé	Insects		Culicidae	Anopheles sinensis	Mosquito	1	620
Igarapé	Insects		Culicidae	Anopheles stephensi	Mosquito	1	435
Igarapé	Insects		Culicidae	Anopheles gambiae	Mosquito	1	403
Igarapé	Insects		Tephritidae	Zeugodacus cucurbitae	Melon fly	1	602
Igarapé	Arachnids	Trombidiformes	Trombiculidae	Leptotrombidium deliense	Mite	22	493
Igarapé	Arachnids		Trombidiidae	Dinothrombium tinctorium	Mite	20	646
Igarapé	Arachnids		Tetranychidae	Tetranychus urticae	Red spider mite	6	589
Igarapé	Arachnids	Scorpiones	Buthidae	Centruroides sculpturatus	Arizona Bark Scorpion	13	475
Igarapé	Arachnids	Araneae	Theridiidae	Araneus ventricosus	Orbweaver spider	11	841
Igarapé	Arachnids		Theridiidae	Parasteatoda tepidariorum	Common House Spider	7	513
Igarapé	Arachnids		Nephilidae	Trichonephila clavipes	Golden Silk Orbweaver	6	511
Igarapé	Arachnids		Eresidae	Stegodyphus mimosarum	African social velvet spider	3	562
Igarapé	Arachnids		Antrodiaetidae	Aliatypus aquilonius	Spider	1	392
Igarapé	Arachnids		Scytodidae	Scytodes thoracica	Spitting spider	1	378
Igarapé	Arachnids		Theridiidae	Latrodectus hesperus	Western Black Widow	1	486
Igarapé	Insects	Hemiptera	Miridae	Nesidiocoris tenuis	Tomato bug	4	999
Igarapé	Insects		Aleyrodidae	Bemisia tabaci	Sweet potato whitefly	2	557
Igarapé	Insects		Aphididae	Melanaphis sacchari	Sugarcane aphid	2	954
Igarapé	Insects		Aphididae	Sipha flava	Yellow Sugarcane Aphid	2	634
Igarapé	Insects		Miridae	Apolygus lucorum	Bug	2	435
Igarapé	Insects		Noctuidae	Trichoplusia ni	Cabbage looper	2	1463
Igarapé	Insects		Aphididae	Aphis craccivora	Cowpea aphid	1	486
Igarapé	Insects		Aphididae	Aphis glycines	Soybean aphid	1	2156
Igarapé	Insects		Liviidae	Diaphorina citri	Asian citrus psyllid	1	706
Igarapé	Insects	Blattodea	Termopsidae	Zootermopsis nevadensis	Nevada Termite	3	542
Igarapé	Insects		Ectobiidae	Blattella germanica	German cockroach	2	471
Igarapé	Insects		Kalotermitidae	Cryptotermes secundus	Drywood termite	1	530
Igarapé	Insects	Coleoptera	Tenebrionidae	Tribolium castaneum	Red flour beetle	3	1186
Igarapé	Insects		Chrysomelidae	Diabrotica virgifera virgifera	Western corn rootworm	2	541
Igarapé	Insects		Curculionidae	Dendroctonus ponderosae	Mountain pine beetle	2	471
Igarapé	Insects		Buprestidae	Agrilus planipennis	Beetle	1	540
Igarapé	Insects		Chrysomelidae	Callosobruchus maculatus	Cowpea weevil	1	1037
Igarapé	Insects		Curculionidae	Sitophilus oryzae	Rice weevil	1	497
Igarapé	Insects		Curculionidae	Chaetastus tuberculatus	Beetle	1	987
Igarapé	Insects		Elateridae	Ignelater luminosus	Beetle	1	425
Igarapé	Insects		Scarabaeidae	Onthophagus taurus	Beetle	1	576
Igarapé	Insects		Scarabaeidae	Onthophagus binodis	Beetle	1	461
Igarapé	Insects		Scarabaeidae	Dynastes hercules ecuatorianus	Beetle hercules	1	429
Igarapé	Insects		Scarabaeidae	Oryctes borbonicus	Beetle	1	382
Igarapé	Insects	Entomobryomorpha	Isotomidae	Folsomia candida	Springtail	3	512
Igarapé	Insects		Orchesellidae	Orchesella cincta	Springtail	2	449
Igarapé	Insects	Ephemeroptera	Cloeon dipterum	Ephemera danica	Green drake	3	508
Igarapé	Insects		Baetidae	Cloeon dipterum	Cloeon dipterum	1	533
Igarapé	Insects	Hymenoptera	Megachilidae	Osmia bicornis bicornis	Bee	3	1569
Igarapé	Insects		Agaonidae	Ceratosolen solmsi marchali	Wasp	2	510
Igarapé	Insects		Apidae	Habropoda laboriosa	Bee	1	1543
Igarapé	Insects		Apidae	Frieseomelitta varia	Bee	1	477
Igarapé	Insects		Apidae	Ceratina calcarata	Bee	1	422
Igarapé	Insects		Encyrtidae	Copidosoma floridanum	Wasp	1	378
Igarapé	Insects		Formicidae	Wasmannia auropunctata	Little fire ant	1	526
Igarapé	Insects		Formicidae	Lasius niger	Black garden ant	1	3803
Igarapé	Insects		Formicidae	Camponotus floridanus	Florida Carpenter Ant	1	953
Igarapé	Insects		Formicidae	Solenopsis invicta	Red fire ant	1	2850
Igarapé	Insects		Formicidae	Acromyrmex echinatior	Panamanian leafcutter ant	1	385
Igarapé	Insects		Formicidae	Cyphomyrmex costatus	Ant	1	636
Igarapé	Insects		Formicidae	Ooceraea biroi	Clonal raider ant	1	506
Igarapé	Insects		Formicidae	Pseudomyrmex gracilis	Ant	1	519
Igarapé	Insects		Megachilidae	Megachile rotundata	Alfalfa leafcutting bee	1	398
Igarapé	Insects		Pteromalidae	Nasonia vitripennis	Jewel wasp	1	378
Igarapé	Insects		Tenthredinidae	Athalia rosae	Coleseed sawfly	1	513
Igarapé	Insects		Trichogrammatidae	Trichogramma brassicae	Wasp	1	545
Igarapé	Arachnids	Ixodida	Ixodidae	Ixodes scapularis	Deer Tick	3	446
Igarapé	Arachnids		Nuttalliellidae	Nuttalliella namaqua	Tick	1	381
Igarapé	Insects	Lepidoptera	Psychidae	Eumeta japonica	Moth	3	511
Igarapé	Insects		Nymphalidae	Danaus plexippus plexippus	Butterfly	2	526
Igarapé	Insects		Papilionidae	Papilio machaon	Common yellow swallowtail	2	2841
Igarapé	Insects		Cosmopterigidae	Hyposmocoma kahamanoa	Moth	1	439
Igarapé	Insects		Erebidae	Arctia plantaginis	Moth	1	866
Igarapé	Insects		Papilionidae	Papilio xuthus	Asian swallowtail	1	628
Igarapé	Insects		Sphingidae	Manduca sexta	Moth	1	2499
Igarapé	Arachnids	Mesostigmata	Laelapidae	Tropilaelaps mercedesae	Mite	2	428
Igarapé	Arachnids		Varroidae	Varroa destructor	Mite	1	388
Igarapé	Insects	Siphonaptera	Pulicidae	Ctenocephalides felis	Cat flea	2	884
Igarapé	Insects	Thysanoptera	Thripidae	Frankliniella occidentalis	Western flower thrips	2	474
Igarapé	Crustacea	Decapoda	Penaeidae	Penaeus japonicus	Kuruma prawn	1	821
Igarapé	Crustacea		Penaeidae	Penaeus vannamei	Whiteleg shrimp	1	376
Igarapé	Crustacea		Xenograpsidae	Xenograpsus testudinatus	Crab	1	466
Igarapé	Crustacea	Diplostraca	Daphniidae	Daphnia magna	Water flea	1	461
Igarapé	Crustacea		Daphniidae	Daphnia pulex	Water flea	1	483
Igarapé	Insects	Zygentoma	Lepismatidae	Ctenolepisma lineata	Four-lined silverfish	1	608
Igarapé	Crustacea	Amphipoda	Hyalellidae	Hyalella azteca	Mexican Freshwater Shrimp	1	619
Igarapé	Crustacea		Talitridae	Trinorchestia longiramus	Sand flea	1	432
Igarapé	Insects	Orthoptera	Acrididae	Schistocerca gregaria	Desert locust	1	532
						2372
						2372		0

### Sheet: Hosts_Contigs_Filter
Local	Host	Order	Family	Species	Common name	Contigs	Lenght
Afetiva	Arachnids	Araneae	Araneidae	Araneus ventricosus	Spider	1	672
Afetiva	Insects	Diptera	Tephritidae	Rhagoletis zephyria	Snowberry fruit fly	5	394
Afetiva	Arachnids	Ixodida	Ixodidae	Ixodes scapularis	Deer Tick	1	375
Afetiva	Insects	Lepidoptera	Pyralidae	Amyelois transitella	Navel orangeworm	1	678
Afetiva	Arachnids	Sarcoptiformes	Pyroglyphidae	Dermatophagoides pteronyssinus	Mite	8	475
Afetiva	Arachnids	Sarcoptiformes	Pyroglyphidae	Euroglyphus maynei	Mite	4	413
Afetiva	Arachnids	Sarcoptiformes	Sarcoptidae	Sarcoptes scabiei	Mite	3	385
Afetiva	Arachnids	Sarcoptiformes	Psoroptidae	Psoroptes ovis	Mite	1	458
Afetiva	Arachnids	Trombidiformes	Trombiculidae	Leptotrombidium deliense	Mite	1	394		0
Igarapé	Insects	Zygentoma	Lepismatidae	Ctenolepisma lineata	Four-lined silverfish	1	608
Igarapé	Crustacea	Amphipoda	Hyalellidae	Hyalella azteca	Mexican Freshwater Shrimp	1	619
Igarapé	Crustacea	Amphipoda	Talitridae	Trinorchestia longiramus	Sand flea	1	432
Igarapé	Arachnids	Araneae	Theridiidae	Araneus ventricosus	Orbweaver spider	11	841
Igarapé	Arachnids	Araneae	Theridiidae	Parasteatoda tepidariorum	Common House Spider	7	513
Igarapé	Arachnids	Araneae	Eresidae	Stegodyphus mimosarum	African social velvet spider	3	562
Igarapé	Arachnids	Araneae	Antrodiaetidae	Aliatypus aquilonius	Spider	1	392
Igarapé	Arachnids	Araneae	Scytodidae	Scytodes thoracica	Spitting spider	1	378
Igarapé	Arachnids	Araneae	Theridiidae	Latrodectus hesperus	Western Black Widow	1	486
Igarapé	Insects	Blattodea	Termopsidae	Zootermopsis nevadensis	Nevada Termite	3	542
Igarapé	Insects	Blattodea	Ectobiidae	Blattella germanica	German cockroach	2	471
Igarapé	Insects	Blattodea	Kalotermitidae	Cryptotermes secundus	Drywood termite	1	530
Igarapé	Insects	Coleoptera	Tenebrionidae	Tribolium castaneum	Red flour beetle	3	1186
Igarapé	Insects	Coleoptera	Chrysomelidae	Diabrotica virgifera virgifera	Western corn rootworm	2	541
Igarapé	Insects	Coleoptera	Curculionidae	Dendroctonus ponderosae	Mountain pine beetle	2	471
Igarapé	Insects	Coleoptera	Buprestidae	Agrilus planipennis	Beetle	1	540
Igarapé	Insects	Coleoptera	Chrysomelidae	Callosobruchus maculatus	Cowpea weevil	1	1037
Igarapé	Insects	Coleoptera	Curculionidae	Sitophilus oryzae	Rice weevil	1	497
Igarapé	Insects	Coleoptera	Curculionidae	Chaetastus tuberculatus	Beetle	1	987
Igarapé	Insects	Coleoptera	Elateridae	Ignelater luminosus	Beetle	1	425
Igarapé	Insects	Coleoptera	Scarabaeidae	Onthophagus taurus	Beetle	1	576
Igarapé	Insects	Coleoptera	Scarabaeidae	Onthophagus binodis	Beetle	1	461
Igarapé	Insects	Coleoptera	Scarabaeidae	Dynastes hercules ecuatorianus	Beetle hercules	1	429
Igarapé	Insects	Coleoptera	Scarabaeidae	Oryctes borbonicus	Beetle	1	382
Igarapé	Crustacea	Decapoda	Penaeidae	Penaeus japonicus	Kuruma prawn	1	821
Igarapé	Crustacea	Decapoda	Penaeidae	Penaeus vannamei	Whiteleg shrimp	1	376
Igarapé	Crustacea	Decapoda	Xenograpsidae	Xenograpsus testudinatus	Crab	1	466
Igarapé	Crustacea	Diplostraca	Daphniidae	Daphnia magna	Water flea	1	461
Igarapé	Crustacea	Diplostraca	Daphniidae	Daphnia pulex	Water flea	1	483
Igarapé	Insects	Diptera	Tephritidae	Rhagoletis zephyria	Snowberry fruit fly	409	492
Igarapé	Insects	Diptera	Culicidae	Aedes albopictus	Asian tiger mosquito	5	1582
Igarapé	Insects	Diptera	Culicidae	Aedes aegypti	Yellow fever mosquito	2	604
Igarapé	Insects	Diptera	Culicidae	Anopheles sinensis	Mosquito	1	620
Igarapé	Insects	Diptera	Culicidae	Anopheles stephensi	Mosquito	1	435
Igarapé	Insects	Diptera	Culicidae	Anopheles gambiae	Mosquito	1	403
Igarapé	Insects	Diptera	Tephritidae	Zeugodacus cucurbitae	Melon fly	1	602
Igarapé	Insects	Entomobryomorpha	Isotomidae	Folsomia candida	Springtail	3	512
Igarapé	Insects	Entomobryomorpha	Orchesellidae	Orchesella cincta	Springtail	2	449
Igarapé	Insects	Ephemeroptera	Cloeon dipterum	Ephemera danica	Green drake	3	508
Igarapé	Insects	Ephemeroptera	Baetidae	Cloeon dipterum	Cloeon dipterum	1	533
Igarapé	Arachnids	Araneae	Nephilidae	Trichonephila clavipes	Golden Silk Orbweaver	6	511
Igarapé	Insects	Hemiptera	Miridae	Nesidiocoris tenuis	Tomato bug	4	999
Igarapé	Insects	Hemiptera	Aleyrodidae	Bemisia tabaci	Sweet potato whitefly	2	557
Igarapé	Insects	Hemiptera	Aphididae	Melanaphis sacchari	Sugarcane aphid	2	954
Igarapé	Insects	Hemiptera	Aphididae	Sipha flava	Yellow Sugarcane Aphid	2	634
Igarapé	Insects	Hemiptera	Miridae	Apolygus lucorum	Bug	2	435
Igarapé	Insects	Hemiptera	Noctuidae	Trichoplusia ni	Cabbage looper	2	1463
Igarapé	Insects	Hemiptera	Aphididae	Aphis craccivora	Cowpea aphid	1	486
Igarapé	Insects	Hemiptera	Aphididae	Aphis glycines	Soybean aphid	1	2156
Igarapé	Insects	Hemiptera	Liviidae	Diaphorina citri	Asian citrus psyllid	1	706
Igarapé	Insects	Hymenoptera	Megachilidae	Osmia bicornis bicornis	Bee	3	1569
Igarapé	Insects	Hymenoptera	Agaonidae	Ceratosolen solmsi marchali	Wasp	2	510
Igarapé	Insects	Hymenoptera	Apidae	Habropoda laboriosa	Bee	1	1543
Igarapé	Insects	Hymenoptera	Apidae	Frieseomelitta varia	Bee	1	477
Igarapé	Insects	Hymenoptera	Apidae	Ceratina calcarata	Bee	1	422
Igarapé	Insects	Hymenoptera	Encyrtidae	Copidosoma floridanum	Wasp	1	378
Igarapé	Insects	Hymenoptera	Formicidae	Wasmannia auropunctata	Little fire ant	1	526
Igarapé	Insects	Hymenoptera	Formicidae	Solenopsis invicta	Red fire ant	1	2850
Igarapé	Insects	Hymenoptera	Formicidae	Acromyrmex echinatior	Panamanian leafcutter ant	1	385
Igarapé	Insects	Hymenoptera	Formicidae	Cyphomyrmex costatus	Ant	1	636
Igarapé	Insects	Hymenoptera	Formicidae	Ooceraea biroi	Clonal raider ant	1	506
Igarapé	Insects	Hymenoptera	Formicidae	Pseudomyrmex gracilis	Ant	1	519
Igarapé	Insects	Hymenoptera	Megachilidae	Megachile rotundata	Alfalfa leafcutting bee	1	398
Igarapé	Insects	Hymenoptera	Pteromalidae	Nasonia vitripennis	Jewel wasp	1	378
Igarapé	Insects	Hymenoptera	Tenthredinidae	Athalia rosae	Coleseed sawfly	1	513
Igarapé	Insects	Hymenoptera	Trichogrammatidae	Trichogramma brassicae	Wasp	1	545
Igarapé	Arachnids	Ixodida	Ixodidae	Ixodes scapularis	Deer Tick	3	446
Igarapé	Arachnids	Ixodida	Nuttalliellidae	Nuttalliella namaqua	Tick	1	381
Igarapé	Insects	Lepidoptera	Psychidae	Eumeta japonica	Moth	3	511
Igarapé	Insects	Lepidoptera	Nymphalidae	Danaus plexippus plexippus	Butterfly	2	526
Igarapé	Insects	Lepidoptera	Papilionidae	Papilio machaon	Common yellow swallowtail	2	2841
Igarapé	Insects	Lepidoptera	Cosmopterigidae	Hyposmocoma kahamanoa	Moth	1	439
Igarapé	Insects	Lepidoptera	Erebidae	Arctia plantaginis	Moth	1	866
Igarapé	Insects	Lepidoptera	Papilionidae	Papilio xuthus	Asian swallowtail	1	628
Igarapé	Insects	Lepidoptera	Sphingidae	Manduca sexta	Moth	1	2499
Igarapé	Arachnids	Mesostigmata	Laelapidae	Tropilaelaps mercedesae	Mite	2	428
Igarapé	Arachnids	Mesostigmata	Varroidae	Varroa destructor	Mite	1	388
Igarapé	Insects	Orthoptera	Acrididae	Schistocerca gregaria	Desert locust	1	532
Igarapé	Arachnids	Sarcoptiformes	Pyroglyphidae	Dermatophagoides pteronyssinus	European house dust mite	713	117
Igarapé	Arachnids	Sarcoptiformes	Pyroglyphidae	Euroglyphus maynei	Mite	593	495
Igarapé	Arachnids	Sarcoptiformes	Sarcoptidae	Sarcoptes scabiei	Mite	418	512
Igarapé	Arachnids	Sarcoptiformes	Psoroptidae	Psoroptes ovis	Mite	8	567
Igarapé	Arachnids	Sarcoptiformes	Echimyopodidae	Blomia tropicalis	Mite	2	550
Igarapé	Arachnids	Sarcoptiformes	Pyroglyphidae	Dermatophagoides farinae	American house dust mite	2	463
Igarapé	Arachnids	Sarcoptiformes	Acaridae	Sancassania sp	Mite	1	989
Igarapé	Arachnids	Sarcoptiformes	Acaridae	Rhizoglyphus robini	Mite	1	544
Igarapé	Arachnids	Sarcoptiformes	Acaridae	Acarus siro	Mite	1	447
Igarapé	Arachnids	Sarcoptiformes	Aeroglyphidae	Aeroglyphus robustus	Warty Grain Mite	1	640
Igarapé	Arachnids	Sarcoptiformes	Histiostomatidae	Histiostomatidae sp	Mite	1	664
Igarapé	Arachnids	Sarcoptiformes	Trouessartiidae	Trouessartia rubecula	Mite	1	980
Igarapé	Arachnids	Scorpiones	Buthidae	Centruroides sculpturatus	Arizona Bark Scorpion	13	475
Igarapé	Insects	Siphonaptera	Pulicidae	Ctenocephalides felis	Cat flea	2	884
Igarapé	Insects	Thysanoptera	Thripidae	Frankliniella occidentalis	Western flower thrips	2	474
Igarapé	Arachnids	Trombidiformes	Trombiculidae	Leptotrombidium deliense	Mite	22	493
Igarapé	Arachnids	Trombidiformes	Trombidiidae	Dinothrombium tinctorium	Mite	20	646
Igarapé	Arachnids	Trombidiformes	Tetranychidae	Tetranychus urticae	Red spider mite	6	589
Iguape	Insects	Diptera	Calliphoridae	Lucilia cuprina	Green bottle fly	1	1131
Iguape	Insects	Diptera	Tephritidae	Rhagoletis zephyria	Snowberry fly	1	413
Iguape	Crustacea	Diplostraca	Daphniidae	Daphnia magna	Water flea	1	412

### Sheet: P gráfico
Local	Host	Family	Species	Common name	Contigs	Lenght
Afetiva	Arachnids	Pyroglyphidae	Dermatophagoides pteronyssinus	Mite	8	475	1	0.32
Afetiva	Insects	Tephritidae	Rhagoletis zephyria	Snowberry fruit fly	5	394	0.625	0.2
Afetiva	Arachnids	Pyroglyphidae	Euroglyphus maynei	Mite	4	413	0.5	0.16
Afetiva	Arachnids	Sarcoptidae	Sarcoptes scabiei	Mite	3	385	0.375	0.12
Afetiva	Insects	Pyralidae	Amyelois transitella	Navel orangeworm	1	678	0.125	0.04	0.08
Afetiva	Arachnids	Araneidae	Araneus ventricosus	Spider	1	672	0.125	0.04
Afetiva	Arachnids	Ixodidae	Ixodes scapularis	Deer Tick	1	375	0.125	0.04
Afetiva	Arachnids	Trombiculidae	Leptotrombidium deliense	Mite	1	394	0.125	0.04
Afetiva	Arachnids	Psoroptidae	Psoroptes ovis	Mite	1	458	0.125	0.04
Igarapé	Arachnids	Pyroglyphidae	Dermatophagoides pteronyssinus	European house dust mite	715	531	1.00281	0.323676	1173114
Igarapé	Arachnids	Pyroglyphidae	Euroglyphus maynei	Mite	593	495	0.831697	0.268447
Igarapé	Arachnids	Sarcoptidae	Sarcoptes scabiei	Mite	418	512	0.586255	0.189226	0.374378
Igarapé	Insects	Tephritidae	Rhagoletis zephyria	Snowberry fruit fly	409	492	0.573633	0.185152
Igarapé	Arachnids	Trombiculidae	Leptotrombidium deliense	Mite	22	493	0.0308555	0.00995926
Igarapé	Arachnids	Trombidiidae	Dinothrombium tinctorium	Mite	20	646	0.0280505	0.363636
Igarapé	Arachnids	Buthidae	Centruroides sculpturatus	Arizona Bark Scorpion	13	475	0.0182328	0.371429
Igarapé	Arachnids	Theridiidae	Araneus ventricosus	Orbweaver spider	11	841	0.0154278	0.5
Igarapé	Arachnids	Psoroptidae	Psoroptes ovis	Mite	8	567	0.0112202	0.727273
Iguape	Insects	Tephritidae	Rhagoletis zephyria	Snowberry fly	1	413		0.333333
Iguape	Insects	Calliphoridae	Lucilia cuprina	Green bottle fly	1	1131		0.333333
Iguape	Crustacea	Daphniidae	Daphnia magna	Water flea	1	412		0.333333

### Sheet: Hosts_Reads
Local	Host	Family	Species	Common name	Reads	Total
Afetiva	Arachnids	Pyroglyphidae	Dermatophagoides pteronyssinus	Mite	209	415
Afetiva	Arachnids	Pyroglyphidae	Euroglyphus maynei	Mite	206
Afetiva	Arachnids	Sarcoptidae	Sarcoptes scabiei	Mite	130
Afetiva	Arachnids	Psoroptidae	Psoroptes ovis	Mite	4
Afetiva	Arachnids	Glycyphagidae	Lepidoglyphus destructor	Mite	1
Afetiva	Arachnids	Echimyopodidae	Blomia tropicalis	Mite	1
Afetiva	Arachnids	Histiostomatidae	Histiostoma feroniarum	Mite	1
Afetiva	Arachnids	Trhypochthoniidae	Archegozetes longisetosus	Mite	1
Afetiva	Arachnids	Trombidiidae	Dinothrombium tinctorium	Giant velvet mites	5
Afetiva	Arachnids	Trombiculidae	Leptotrombidium deliense	Mite	5
Afetiva	Arachnids	Tetranychidae	Tetranychus urticae	Red spider mite	6	7
Afetiva	Arachnids	Tetranychidae	Tetranychus truncatus	Mite	1
Afetiva	Arachnids	Ixodidae	Ixodes scapularis	Deer Tick	7
Afetiva	Arachnids	Phytoseiidae	Galendromus occidentalis	Mite	1
Afetiva	Arachnids	Varroidae	Varroa destructor	Mite	1
Afetiva	Arachnids	Theridiidae	Araneus ventricosus	Orbweaver spider	9
Afetiva	Arachnids	Nephilidae	Trichonephila clavipes	Golden Silk Orbweaver	5
Afetiva	Arachnids	Theridiidae	Parasteatoda tepidariorum	Common House Spider	3	4
Afetiva	Arachnids	Theridiidae	Latrodectus hesperus	Western Black Widow	1
Afetiva	Arachnids	Eresidae	Stegodyphus mimosarum	African social velvet spider	10
Afetiva	Arachnids	Micropholcus piaui	Micropholcus piaui	Cellar spider	1
Afetiva	Arachnids	Buthidae	Centruroides sculpturatus	Arizona Bark Scorpion	1
Afetiva	Arachnids	Eremobatidae	Eremocosta gigasella	Sun spider	1
Afetiva	Crustacea	Limulidae	Limulus polyphemu	Horseshoe crab	3
Afetiva	Insects	Tephritidae	Rhagoletis zephyria	Snowberry fruit fly	147	148
Afetiva	Insects	Tephritidae	Bactrocera tryoni	Queensland fruit fly	1
Afetiva	Insects	Drosophilidae	Drosophila persimilis	Fruit fly	47	52
Afetiva	Insects	Drosophilidae	Drosophila ficusphila	Fruit fly	3
Afetiva	Insects	Drosophilidae	Drosophila eugracilis	Fruit fly	1
Afetiva	Insects	Drosophilidae	Drosophila simulans	Fruit fly	1
Afetiva	Insects	Drosophilidae	Drosophila willistoni	Fruit fly	1
Afetiva	Insects	Calliphoridae	Lucilia cuprina	Lucilia cuprina	1
Afetiva	Insects	Muscidae	Musca domestica	House fly	1
Afetiva	Insects	Tenthredinidae	Athalia rosae	Cabbage leaf sawfly	2
Afetiva	Insects	Cephidae	Cephus cinctus	Wheat stem sawfly	1
Afetiva	Insects	Cynipidae	Belonocnema treatae	Wasps	1
Afetiva	Insects	Diapriidae	Aprestes variicornis	Wasps	1
Afetiva	Insects	Braconidae	Diachasma alloeum	Wasps	1	5
Afetiva	Insects	Braconidae	Microplitis demolitor	Wasps	4
Afetiva	Insects	Apidae	Apis florea	Bee	1	3
Afetiva	Insects	Apidae	Ceratina calcarata	Bee	2
Afetiva	Insects	Megachilidae	Megachile rotundata	Bee	1	3
Afetiva	Insects	Megachilidae	Osmia bicornis bicornis	Bee	2
Afetiva	Insects	Formicidae	Harpegnathos saltator	Jerdon's jumping ant	1	9
Afetiva	Insects	Formicidae	Dinoponera quadriceps	South American giant ant	1
Afetiva	Insects	Formicidae	Nylanderia fulva	Tawny crazy ant	1
Afetiva	Insects	Formicidae	Lasius niger	Common black ant	2
Afetiva	Insects	Formicidae	Solenopsis invicta	Red imported fire ant	1
Afetiva	Insects	Formicidae	Vollenhovia emeryi	Ant	1
Afetiva	Insects	Formicidae	Acromyrmex echinatior	Panamanian leafcutter ant	1
Afetiva	Insects	Formicidae	Cyphomyrmex costatus	Ant	1
Afetiva	Insects	Dermestidae	Dermestes maculatus	Hide beetle	1
Afetiva	Insects	Staphylinidae	Micropeplus porcatus	Beetle	1
Afetiva	Insects	Scarabaeidae	Onthophagus taurus	Dung beetle	2
Afetiva	Insects	Tenebrionidae	Tribolium castaneum	Red flour beetle	1
Afetiva	Insects	Chrysomelidae	Callosobruchus maculatus	Cowpea weevil	1
Afetiva	Insects	Buprestidae	Agrilus planipennis	Emerald ash borer	1
Afetiva	Insects	Elateridae	Ignelater luminosus	Cucubano	1
Afetiva	Insects	Cantharidae	Heteromastix sp.	Soldier beetle	1
Afetiva	Insects	Lampyridae	Photinus pyralis	Common eastern firefly	2
Afetiva	Insects	Psychidae	Eumeta japonica	Moth	2
Afetiva	Insects	Geometridae	Operophtera brumata	Winter moth	1
Afetiva	Insects	Epicopeiidae	Chatamla flavescens	Moth	1
Afetiva	Insects	Erebidae	Arctia plantaginis	Wood tiger moth	2
Afetiva	Insects	Noctuidae	Spodoptera littoralis	Moth	1	3
Afetiva	Insects	Noctuidae	Heliothis virescens	Moth	2
Afetiva	Insects	Phlaeothripidae	Haplothrips froggatti	Black Plague Thrips	1
Afetiva	Insects	Thripidae	Frankliniella occidentalis	Western flower thrips	3
Afetiva	Insects	Delphacidae	Nilaparvata lugens	Brown planthopper	1
Afetiva	Insects	Aleyrodidae	Bemisia tabaci	Silverleaf whitefly	1
Afetiva	Insects	Aphididae	Aphis craccivora	Groundnut aphid	1	2
Afetiva	Insects	Aphididae	Aphis gossypii	Cotton aphid	1
Afetiva	Insects	Liviidae	Diaphorina citri	Asian citrus psyllid	6
Afetiva	Insects	Pentatomidae	Halyomorpha halys	Brown marmorated stink bug	2
Afetiva	Insects	Cimicidae	Cimex lectularius	Bed bugs	2
Afetiva	Insects	Miridae	Nesidiocoris tenuis	Tomato bug	4	10
Afetiva	Insects	Miridae	Apolygus lucorum	Small green plant bug	6
Afetiva	Insects	Acrididae	Locusta migratoria	Migratory locust	1
Afetiva	Insects	Ectobiidae	Blattella germanica	German cockroach	2
Afetiva	Insects	Termitoidae	Zootermopsis nevadensis	Nevada Termite	1	3
Afetiva	Insects	Termitoidae	Cryptotermes secundus	Drywood termite	2
Afetiva	Insects	Baetidae	Neocloeon triangulifer	Mayfly	1
Afetiva	Insects	Ephemeridae	Ephemera danica	Mayfly	2
Afetiva	Insects	Isotomidae	Folsomia candida	Springtail	1
Afetiva	Crustacea	Daphniidae	Daphnia magna	Water flea	6
Afetiva	Crustacea	Chthamalidae	Chthamalus fragilis	Small gray barnacle	1
Afetiva	Crustacea	Parastacidae	Cherax quadricarinatus	Crayfish	1
Afetiva	Crustacea	Penaeidae	Penaeus vannamei	Pacific White Shrimp	1
Afetiva	Crustacea	Talitridae	Trinorchestia longiramus	Talitrid	1
Afetiva	Crustacea	Hyalellidae	Hyalella azteca	Mexican Freshwater Shrimp	5
Afetiva	Arachnids	Ixodidae	Ixodes scapularis	Deer Tick	1	1
Afetiva	Arachnids	Psoroptidae	Psoroptes ovis	Mite	1	1
Afetiva	Insects	Pyralidae	Amyelois transitella	Navel orangeworm	1	1
Afetiva	Arachnids	Pyroglyphidae	Dermatophagoides pteronyssinus	Mite	8	8
Afetiva	Arachnids	Pyroglyphidae	Euroglyphus maynei	Mite	4	4
Afetiva	Arachnids	Sarcoptidae	Sarcoptes scabiei	Mite	3	3
Afetiva	Insects	Tephritidae	Rhagoletis zephyria	Snowberry fruit fly	5	5
Afetiva	Arachnids	Trombiculidae	Leptotrombidium deliense	Mite	1	1	#REF!
Igarapé	Arachnids	Acaridae	Sancassania sp	Mite	1	1
Igarapé	Arachnids	Acaridae	Rhizoglyphus robini	Mite	1	1
Igarapé	Arachnids	Acaridae	Acarus siro	Mite	1	1
Igarapé	Insects	Acrididae	Schistocerca gregaria	Desert locust	1	1
Igarapé	Arachnids	Aeroglyphidae	Aeroglyphus robustus	Warty Grain Mite	1	1
Igarapé	Insects	Agaonidae	Ceratosolen solmsi marchali	Wasp	2	2
Igarapé	Insects	Aleyrodidae	Bemisia tabaci	Sweet potato whitefly	2	2
Igarapé	Arachnids	Antrodiaetidae	Aliatypus aquilonius	Spider	1	1
Igarapé	Insects	Aphididae	Melanaphis sacchari	Sugarcane aphid	2	2
Igarapé	Insects	Aphididae	Sipha flava	Yellow Sugarcane Aphid	2	2
Igarapé	Insects	Aphididae	Aphis craccivora	Cowpea aphid	1	1
Igarapé	Insects	Aphididae	Aphis glycines	Soybean aphid	1	1
Igarapé	Insects	Apidae	Habropoda laboriosa	Bee	1	1
Igarapé	Insects	Apidae	Frieseomelitta varia	Bee	1	1
Igarapé	Insects	Apidae	Ceratina calcarata	Bee	1	1
Igarapé	Insects	Baetidae	Cloeon dipterum	Cloeon dipterum	1	1
Igarapé	Insects	Buprestidae	Agrilus planipennis	Beetle	1	1
Igarapé	Arachnids	Buthidae	Centruroides sculpturatus	Arizona Bark Scorpion	13	13
Igarapé	Insects	Chrysomelidae	Diabrotica virgifera virgifera	Western corn rootworm	2	2
Igarapé	Insects	Chrysomelidae	Callosobruchus maculatus	Cowpea weevil	1	1
Igarapé	Insects	Cloeon dipterum	Ephemera danica	Green drake	3	3
Igarapé	Insects	Cosmopterigidae	Hyposmocoma kahamanoa	Moth	1	1
Igarapé	Insects	Culicidae	Aedes albopictus	Asian tiger mosquito	5	5
Igarapé	Insects	Culicidae	Aedes aegypti	Yellow fever mosquito	2	2
Igarapé	Insects	Culicidae	Anopheles sinensis	Mosquito	1	1
Igarapé	Insects	Culicidae	Anopheles stephensi	Mosquito	1	1
Igarapé	Insects	Culicidae	Anopheles gambiae	Mosquito	1	1
Igarapé	Insects	Curculionidae	Dendroctonus ponderosae	Mountain pine beetle	2	2
Igarapé	Insects	Curculionidae	Sitophilus oryzae	Rice weevil	1	1
Igarapé	Insects	Curculionidae	Chaetastus tuberculatus	Beetle	1	1
Igarapé	Crustacea	Daphniidae	Daphnia magna	Water flea	1	1
Igarapé	Crustacea	Daphniidae	Daphnia pulex	Water flea	1	1
Igarapé	Arachnids	Echimyopodidae	Blomia tropicalis	Mite	2	2
Igarapé	Insects	Ectobiidae	Blattella germanica	German cockroach	2	2
Igarapé	Insects	Elateridae	Ignelater luminosus	Beetle	1	1
Igarapé	Insects	Encyrtidae	Copidosoma floridanum	Wasp	1	1
Igarapé	Insects	Erebidae	Arctia plantaginis	Moth	1	1
Igarapé	Arachnids	Eresidae	Stegodyphus mimosarum	African social velvet spider	3	3
Igarapé	Insects	Formicidae	Wasmannia auropunctata	Little fire ant	1	1
Igarapé	Insects	Formicidae	Solenopsis invicta	Red fire ant	1	1
Igarapé	Insects	Formicidae	Acromyrmex echinatior	Panamanian leafcutter ant	1	1
Igarapé	Insects	Formicidae	Cyphomyrmex costatus	Ant	1	1
Igarapé	Insects	Formicidae	Ooceraea biroi	Clonal raider ant	1	1
Igarapé	Insects	Formicidae	Pseudomyrmex gracilis	Ant	1	1
Igarapé	Arachnids	Histiostomatidae	Histiostomatidae sp	Mite	1	1			1
Igarapé	Crustacea	Hyalellidae	Hyalella azteca	Mexican Freshwater Shrimp	1	1			0.01
Igarapé	Insects	Isotomidae	Folsomia candida	Springtail	3	3
Igarapé	Insects	Isotomidae	Folsomia candida	Springtail	3	3
Igarapé	Arachnids	Ixodidae	Ixodes scapularis	Deer Tick	3	3
Igarapé	Insects	Kalotermitidae	Cryptotermes secundus	Drywood termite	1	1
Igarapé	Arachnids	Laelapidae	Tropilaelaps mercedesae	Mite	2	2
Igarapé	Insects	Lepismatidae	Ctenolepisma lineata	Four-lined silverfish	1	1
Igarapé	Insects	Liviidae	Diaphorina citri	Asian citrus psyllid	1	1
Igarapé	Insects	Megachilidae	Osmia bicornis bicornis	Bee	3	3
Igarapé	Insects	Megachilidae	Megachile rotundata	Alfalfa leafcutting bee	1	1
Igarapé	Insects	Miridae	Nesidiocoris tenuis	Tomato bug	4	4
Igarapé	Insects	Miridae	Apolygus lucorum	Bug	2	2
Igarapé	Arachnids	Nephilidae	Trichonephila clavipes	Golden Silk Orbweaver	6	6
Igarapé	Insects	Noctuidae	Trichoplusia ni	Cabbage looper	2	2
Igarapé	Arachnids	Nuttalliellidae	Nuttalliella namaqua	Tick	1	1
Igarapé	Insects	Nymphalidae	Danaus plexippus plexippus	Butterfly	2	2
Igarapé	Insects	Orchesellidae	Orchesella cincta	Springtail	2	2
Igarapé	Springtails	Orchesellidae	Orchesella cincta	Springtail	2	2
Igarapé	Insects	Papilionidae	Papilio machaon	Common yellow swallowtail	2	2
Igarapé	Insects	Papilionidae	Papilio xuthus	Asian swallowtail	1	1
Igarapé	Crustacea	Penaeidae	Penaeus japonicus	Kuruma prawn	1	1
Igarapé	Crustacea	Penaeidae	Penaeus vannamei	Whiteleg shrimp	1	1
Igarapé	Arachnids	Psoroptidae	Psoroptes ovis	Mite	8	8
Igarapé	Insects	Psychidae	Eumeta japonica	Moth	3	3
Igarapé	Insects	Pteromalidae	Nasonia vitripennis	Jewel wasp	1	1
Igarapé	Insects	Pulicidae	Ctenocephalides felis	Cat flea	2	2
Igarapé	Arachnids	Pyroglyphidae	Dermatophagoides pteronyssinus	European house dust mite	713	713
Igarapé	Arachnids	Pyroglyphidae	Euroglyphus maynei	Mite	593	593
Igarapé	Arachnids	Pyroglyphidae	Dermatophagoides farinae	American house dust mite	2	2
Igarapé	Arachnids	Sarcoptidae	Sarcoptes scabiei	Mite	418	418
Igarapé	Insects	Scarabaeidae	Onthophagus taurus	Beetle	1	1
Igarapé	Insects	Scarabaeidae	Onthophagus binodis	Beetle	1	1
Igarapé	Insects	Scarabaeidae	Dynastes hercules ecuatorianus	Beetle hercules	1	1
Igarapé	Insects	Scarabaeidae	Oryctes borbonicus	Beetle	1	1
Igarapé	Arachnids	Scytodidae	Scytodes thoracica	Spitting spider	1	1
Igarapé	Insects	Sphingidae	Manduca sexta	Moth	1	1
Igarapé	Crustacea	Talitridae	Trinorchestia longiramus	Sand flea	1	1
Igarapé	Insects	Tenebrionidae	Tribolium castaneum	Red flour beetle	3	3
Igarapé	Insects	Tenthredinidae	Athalia rosae	Coleseed sawfly	1	1
Igarapé	Insects	Tephritidae	Rhagoletis zephyria	Snowberry fruit fly	409	409
Igarapé	Insects	Tephritidae	Zeugodacus cucurbitae	Melon fly	1	1
Igarapé	Insects	Termopsidae	Zootermopsis nevadensis	Nevada Termite	3	3
Igarapé	Arachnids	Tetranychidae	Tetranychus urticae	Red spider mite	6	6
Igarapé	Arachnids	Theridiidae	Araneus ventricosus	Orbweaver spider	11	11
Igarapé	Arachnids	Theridiidae	Parasteatoda tepidariorum	Common House Spider	7	7
Igarapé	Arachnids	Theridiidae	Latrodectus hesperus	Western Black Widow	1	1
Igarapé	Insects	Thripidae	Frankliniella occidentalis	Western flower thrips	2	2
Igarapé	Insects	Trichogrammatidae	Trichogramma brassicae	Wasp	1	1
Igarapé	Arachnids	Trombiculidae	Leptotrombidium deliense	Mite	22	22
Igarapé	Arachnids	Trombidiidae	Dinothrombium tinctorium	Mite	20	20
Igarapé	Arachnids	Trouessartiidae	Trouessartia rubecula	Mite	1	1
Igarapé	Arachnids	Varroidae	Varroa destructor	Mite	1	1
Igarapé	Crustacea	Xenograpsidae	Xenograpsus testudinatus	Crab	1	1
Iguape	Insects	Calliphoridae	Lucilia cuprina	Green bottle fly	1	1
Iguape	Crustacea	Daphniidae	Daphnia magna	Water flea	1	1
Iguape	Insects	Tephritidae	Rhagoletis zephyria	Snowberry fly	1	1

### Sheet: Antiga
Local	Host	Family	Species	Common name	Contigs	Lenght
Afetiva	Insects	Pyralidae	Amyelois transitella	Navel orangeworm	1	678
		Tephritidae	Rhagoletis zephyria	Snowberry fruit fly	5	394
	Arachnids	Araneidae	Araneus ventricosus	Spider	1	672
		Ixodidae	Ixodes scapularis	Deer Tick	1	375
		Trombiculidae	Leptotrombidium deliense	Mite	1	394
		Psoroptidae	Psoroptes ovis	Mite	1	458
		Sarcoptidae	Sarcoptes scabiei	Mite	3	385
		Pyroglyphidae	Euroglyphus maynei	Mite	4	413
			Dermatophagoides pteronyssinus	Mite	8	475
Igarapé	Insects	Tephritidae	Rhagoletis zephyria	Snowberry fruit fly	409	492
			Zeugodacus cucurbitae	Melon fly	1	602
		Culicidae	Aedes albopictus	Asian tiger mosquito	5	1582
			Anopheles sinensis	Mosquito	1	620
			Anopheles stephensi	Mosquito	1	435
			Anopheles gambiae	Mosquito	1	403
			Aedes aegypti	Yellow fever mosquito	2	604
		Miridae	Nesidiocoris tenuis	Tomato bug	4	999
			Apolygus lucorum	Bug	2	435
		Formicidae	Wasmannia auropunctata	Little fire ant	1	526
			Solenopsis invicta	Red fire ant	1	2850
			Acromyrmex echinatior	Panamanian leafcutter ant	1	385
			Cyphomyrmex costatus	Ant	1	636
			Ooceraea biroi	Clonal raider ant	1	506
			Pseudomyrmex gracilis	Ant	1	519
		Megachilidae	Megachile rotundata	Alfalfa leafcutting bee	1	398
			Osmia bicornis bicornis	Bee	3	1569
		Apidae	Habropoda laboriosa	Bee	1	1543
			Frieseomelitta varia	Bee	1	477
			Ceratina calcarata	Bee	1	422
		Agaonidae	Ceratosolen solmsi marchali	Wasp	2	510
		Pteromalidae	Nasonia vitripennis	Jewel wasp	1	378
		Trichogrammatidae	Trichogramma brassicae	Wasp	1	545
		Encyrtidae	Copidosoma floridanum	Wasp	1	378
		Tenthredinidae	Athalia rosae	Coleseed sawfly	1	513
		Curculionidae	Dendroctonus ponderosae	Mountain pine beetle	2	471
			Sitophilus oryzae	Rice weevil	1	497
			Chaetastus tuberculatus	Beetle	1	987
		Chrysomelidae	Diabrotica virgifera virgifera	Western corn rootworm	2	541
			Callosobruchus maculatus	Cowpea weevil	1	1037
		Tenebrionidae	Tribolium castaneum	Red flour beetle	3	1186
		Scarabaeidae	Onthophagus taurus	Beetle	1	576
			Onthophagus binodis	Beetle	1	461
			Dynastes hercules ecuatorianus	Beetle hercules	1	429
			Oryctes borbonicus	Beetle	1	382
		Elateridae	Ignelater luminosus	Beetle	1	425
		Buprestidae	Agrilus planipennis	Beetle	1	540
		Papilionidae	Papilio machaon	Common yellow swallowtail	2	2841
			Papilio xuthus	Asian swallowtail	1	628
		Nymphalidae	Danaus plexippus plexippus	Butterfly	2	526
		Noctuidae	Trichoplusia ni	Cabbage looper	2	1463
		Erebidae	Arctia plantaginis	Moth	1	866
		Sphingidae	Manduca sexta	Moth	1	2499
		Psychidae	Eumeta japonica	Moth	3	511
		Cosmopterigidae	Hyposmocoma kahamanoa	Moth	1	439
		Pulicidae	Ctenocephalides felis	Cat flea	2	884
		Aphididae	Aphis craccivora	Cowpea aphid	1	486
			Aphis glycines	Soybean aphid	1	2156
			Melanaphis sacchari	Sugarcane aphid	2	954
			Sipha flava	Yellow Sugarcane Aphid	2	634
		Aleyrodidae	Bemisia tabaci	Sweet potato whitefly	2	557
		Liviidae	Diaphorina citri	Asian citrus psyllid	1	706
		Thripidae	Frankliniella occidentalis	Western flower thrips	2	474
		Termopsidae	Zootermopsis nevadensis	Nevada Termite	3	542
		Kalotermitidae	Cryptotermes secundus	Drywood termite	1	530
		Ectobiidae	Blattella germanica	German cockroach	2	471
		Acrididae	Schistocerca gregaria	Desert locust	1	532
		Lepismatidae	Ctenolepisma lineata	Four-lined silverfish	1	608
		Isotomidae	Folsomia candida	Springtail	3	512
		Orchesellidae	Orchesella cincta	Springtail	2	449
	Arachnids	Buthidae	Centruroides sculpturatus	Arizona Bark Scorpion	13	475
		Scytodidae	Scytodes thoracica	Spitting spider	1	378
		Antrodiaetidae	Aliatypus aquilonius	Spider	1	392
		Eresidae	Stegodyphus mimosarum	African social velvet spider	3	562
		Nephilidae	Trichonephila clavipes	Golden Silk Orbweaver	6	511
		Theridiidae	Latrodectus hesperus	Western Black Widow	1	486
			Parasteatoda tepidariorum	Common House Spider	7	513
			Araneus ventricosus	Orbweaver spider	11	841
		Ixodidae	Ixodes scapularis	Deer Tick	3	446
		Nuttalliellidae	Nuttalliella namaqua	Tick	1	381
		Laelapidae	Tropilaelaps mercedesae	Mite	2	428
		Varroidae	Varroa destructor	Mite	1	388
		Trombiculidae	Leptotrombidium deliense	Mite	22	493
		Trombidiidae	Dinothrombium tinctorium	Mite	20	646
		Tetranychidae	Tetranychus urticae	Red spider mite	6	589
		Histiostomatidae	Histiostomatidae sp	Mite	1	664
		Acaridae	Sancassania sp	Mite	1	989
			Rhizoglyphus robini	Mite	1	544
			Acarus siro	Mite	1	447
		Echimyopodidae	Blomia tropicalis	Mite	2	550
		Aeroglyphidae	Aeroglyphus robustus	Warty Grain Mite	1	640
		Pyroglyphidae	Dermatophagoides pteronyssinus	European house dust mite	713	117
			Dermatophagoides farinae	American house dust mite	2	463
			Euroglyphus maynei	Mite	593	495
		Trouessartiidae	Trouessartia rubecula	Mite	1	980
		Sarcoptidae	Sarcoptes scabiei	Mite	418	512
		Psoroptidae	Psoroptes ovis	Mite	8	567
Iguape	Insects	Tephritidae	Rhagoletis zephyria	Snowberry fly	1	413
		Calliphoridae	Lucilia cuprina	Green bottle fly	1	1131
	Crustacea	Daphniidae	Daphnia magna	Water flea	1	412
